# Genetic dissection of transcription start site selection by RNA Polymerase II in *Saccharomyces cerevisiae*

**DOI:** 10.1101/2025.10.24.684399

**Authors:** Payal Arora, Kieran F. Brennan, Marcie H. Warner, Craig D. Kaplan

**Author notes:** Address for correspondence: Department of Biological Sciences, University of Pittsburgh, Pittsburgh, PA 15260, Life Science Annex 202, Fifth and Ruskin Avenues, Pittsburgh, PA 15260.

## Abstract

Transcription initiation by RNA Pol II is driven by a preinitiation complex (PIC) comprising Pol II and general transcription factors (GTFs): TFIIA, TFIIB, TFIID, TFIIE, TFIIF and TFIIH. In *Saccharomyces cerevisiae*, transcription start site (TSS) selection proceeds by a promoter scanning mechanism where the PIC scans downstream for TSSs. To determine which factors participate in TSS selection by promoter scanning, we designed and implemented forward genetic selections using initiation-sensitive genetic reporters. These reporters were of two types, either being sensitive to upstream or downstream TSS shifts, allowing detection of alleles that affect promoter scanning in different directions. From >1000 candidates, we identified three primary classes of mutants: existing and novel mutants within known PIC components, including novel alleles of multiple TFIIH subunits; mutants that alter promoter scanning indirectly through cellular conditions (GTP levels and Mn^2+^ levels); and mutants in chromatin and transcription elongation-related factors. Genome-wide analysis using TSS mapping shows that tested PIC mutants alter TSS usage globally across promoters while tested chromatin and transcription elongation mutants had much more limited effects. These studies expand the spectrum of mutants able to perturb initiation by promoter scanning and suggest potential plasticity in the TFIIH structure that may be part of the evolution of this initiation mechanism.
