## Supplementary material for "Genetic dissection of transcription start site selection by RNA Polymerase II in *Saccharomyces cerevisiae*": Table S1

### Sheet: Sheet1
Candidate #	Reporter	Gene	Mutation	Shift	Novel/Existing	Reference	Note
2B-47	imd2Δ::HIS3	RPB1	rpb1 K101E	Downstream	Novel
69A-5	imd2Δ::HIS3		rpb1 I250M	Downstream	Novel
11-17	imd2Δ::HIS3		rpb1 R328L	Downstream	Novel
2B-25	imd2Δ::HIS3		rpb1 K332R	Downstream	Novel
69A-24	imd2Δ::HIS3		rpb1 R344C	Downstream	Novel
69A-8	imd2Δ::HIS3		rpb1 R344H	Downstream	Novel
11-14	imd2Δ::HIS3		rpb1 Q447E	Downstream	Novel
3A-39	imd2Δ::HIS3		rpb1 S454C	Downstream	Novel
69A-37	imd2Δ::HIS3		rpb1 L472F	Downstream	Novel
1B-46	imd2Δ::HIS3		rpb1 T475R	Downstream	Novel
12-63	imd2Δ::HIS3		rpb1 T475R	Downstream	Novel
69A-27	imd2Δ::HIS3		rpb1 A480S	Downstream	Novel
69A-28	imd2Δ::HIS3		rpb1 A480S	Downstream	Novel
69A-9	imd2Δ::HIS3		rpb1 Q515E	Downstream	Novel
24B-6	adh∆50::HIS3		rpb1 G707V	Upstream	Existing	Kaster, Benjamin C et al. “RNA Polymerase II Trigger Loop Mobility: INDIRECT EFFECTS OF Rpb9.” The Journal of biological chemistry vol. 291,28 (2016): 14883-95. doi:10.1074/jbc.M116.714394	Not confirmed by primer extension
2B-17	imd2Δ::HIS3		rpb1 A725T	Downstream	Novel
12-84	imd2Δ::HIS3		rpb1 E734D	Downstream	Novel
3A-25	imd2Δ::HIS3		rpb1 G1073A	Downstream	Novel
3A-26	imd2Δ::HIS3		rpb1 G1073S	Downstream	Novel
69A-20	imd2Δ::HIS3		rpb1 N1106D	Downstream	Existing	Qiu, Chenxi et al. “High-Resolution Phenotypic Landscape of the RNA Polymerase II Trigger Loop.” PLoS genetics vol. 12,11 e1006321. 29 Nov. 2016, doi:10.1371/journal.pgen.1006321	Not confirmed by primer extension
2B-9	imd2Δ::HIS3		rpb1 R1399G	Downstream	Novel
24B-7	adh∆50::HIS3	RPB2	rpb2 C317R	Upstream	Novel
11-20	imd2Δ::HIS3		rpb2 E319D	Downstream	Novel
29A-30	hmo1∆38::HIS3		rpb2 G369R	Upstream	Novel substitution observed in previously identified residue	Hekmatpanah, D S, and R A Young. “Mutations in a conserved region of RNA polymerase II influence the accuracy of mRNA start site selection.” Molecular and cellular biology vol. 11,11 (1991): 5781-91. doi:10.1128/mcb.11.11.5781-5791.1991; Chen, Bo-Shiun, and Michael Hampsey. “Functional interaction between TFIIB and the Rpb2 subunit of RNA polymerase II: implications for the mechanism of transcrip…
10A-2	adh∆50::HIS3		rpb2 G369C	Upstream	Novel substitution observed in previously identified residue	Hekmatpanah, D S, and R A Young. “Mutations in a conserved region of RNA polymerase II influence the accuracy of mRNA start site selection.” Molecular and cellular biology vol. 11,11 (1991): 5781-91. doi:10.1128/mcb.11.11.5781-5791.1991; Chen, Bo-Shiun, and Michael Hampsey. “Functional interaction between TFIIB and the Rpb2 subunit of RNA polymerase II: implications for the mechanism of transcrip…
12-54	imd2Δ::HIS3		rpb2 G534S	Downstream	Novel
12-67	imd2Δ::HIS3		rpb2 G534S	Downstream	Novel
12-72	imd2Δ::HIS3		rpb2 G534S	Downstream	Novel
2B-41	imd2Δ::HIS3		rpb2 N538D	Downstream	Novel
2B-22	imd2Δ::HIS3		rpb2 Q770E	Downstream	Novel
3A-14	imd2Δ::HIS3		rpb2 A777T	Downstream	Novel
2B-6	imd2Δ::HIS3		rpb2 S858Y	Downstream	Novel
3A-8	imd2Δ::HIS3		rpb2 S858F	Downstream	Novel
2B-15	imd2Δ::HIS3		rpb2 S858F	Downstream	Novel
13-80	imd2Δ::HIS3		rpb2 G867S	Downstream	Novel
69-3	imd2Δ::HIS3		rpb2 Y931C	Downstream	Novel
2B-32	imd2Δ::HIS3		rpb2 L961S	Downstream	Novel
2B-16	imd2Δ::HIS3		rpb2 E1041V	Downstream	Novel
2B-14	imd2Δ::HIS3		rpb2 E1041V	Downstream	Novel
3A-38	imd2Δ::HIS3		rpb2 E1041V	Downstream	Novel
2B-21	imd2Δ::HIS3		rpb2 R1135C	Downstream	Novel
10A-4	adh∆50::HIS3	RPB9	rpb9 C10*	Upstream	Existing	Hull, M W et al. “RNA polymerase II subunit RPB9 is required for accurate start site selection.” Genes & development vol. 9,4 (1995): 481-90. doi:10.1101/gad.9.4.481; Sun, Z W et al. “Functional interaction between TFIIB and the Rpb9 (Ssu73) subunit of RNA polymerase II in Saccharomyces cerevisiae.” Nucleic acids research vol. 24,13 (1996): 2560-6. doi:10.1093/nar/24.13.2560; Furter-Graves, E M e…
10A-13	hmo1∆38::HIS3		rpb9 *123G	Upstream
24A-33	adh∆50::HIS3		rpb9 C7F	Upstream
25B-5	adh∆50::HIS3		rpb9 *123W	Upstream
25B-46	adh∆50::HIS3		rpb9 coding (103/369 nt)	Upstream
26A-11	hmo1∆38::HIS3		rpb9 C7F	Upstream
26A-21	hmo1∆38::HIS3		rpb9 Q87*	Upstream
28A-10	adh∆50::HIS3		rpb9 L48*	Upstream
APY417	imd2Δ::HIS3	RPB10	rpb10 L25S	Downstream	Novel
8A-43	imd2Δ::HIS3	SSL2	ssl2 R378L	Downstream	Novel
8A-46	imd2Δ::HIS3		ssl2 W482G	Downstream	Novel
8A-48	imd2Δ::HIS3		ssl2 W482G	Downstream	Novel
3A-33	imd2Δ::HIS3	SSL1	ssl1 I122T	Downstream	Novel
69A-40	imd2Δ::HIS3		ssl1 R230G	Downstream	Novel
69A-4	imd2Δ::HIS3	SUA7	sua7 R60W	Downstream	Novel
69A-10	imd2Δ::HIS3		sua7 R64K	Downstream	Novel substitution observed in previously identified residue	Bangur, C S et al. “Mutational analysis of the D1/E1 core helices and the conserved N-terminal region of yeast transcription factor IIB (TFIIB): identification of an N-terminal mutant that stabilizes TATA-binding protein-TFIIB-DNA complexes.” Molecular and cellular biology vol. 17,12 (1997): 6784-93. doi:10.1128/MCB.17.12.6784; Pardee, T S et al. “The N-terminal region of yeast TFIIB contains two…
69A-33	imd2Δ::HIS3		sua7 R64K	Downstream	Novel substitution observed in previously identified residue	Bangur, C S et al. “Mutational analysis of the D1/E1 core helices and the conserved N-terminal region of yeast transcription factor IIB (TFIIB): identification of an N-terminal mutant that stabilizes TATA-binding protein-TFIIB-DNA complexes.” Molecular and cellular biology vol. 17,12 (1997): 6784-93. doi:10.1128/MCB.17.12.6784; Pardee, T S et al. “The N-terminal region of yeast TFIIB contains two…
69A-48	imd2Δ::HIS3		sua7 R64K	Downstream	Novel substitution observed in previously identified residue	Bangur, C S et al. “Mutational analysis of the D1/E1 core helices and the conserved N-terminal region of yeast transcription factor IIB (TFIIB): identification of an N-terminal mutant that stabilizes TATA-binding protein-TFIIB-DNA complexes.” Molecular and cellular biology vol. 17,12 (1997): 6784-93. doi:10.1128/MCB.17.12.6784; Pardee, T S et al. “The N-terminal region of yeast TFIIB contains two…
2A-10	imd2Δ::HIS3		sua7 R78C	Downstream	Existing	Pinto, I et al. “Characterization of sua7 mutations defines a domain of TFIIB involved in transcription start site selection in yeast.” The Journal of biological chemistry vol. 269,48 (1994): 30569-73.
69A-38	imd2Δ::HIS3		sua7 G80R	Downstream	Novel
3A-4	imd2Δ::HIS3		sua7 R182C	Downstream	Novel
3A-37	imd2Δ::HIS3	TFA1	tfa1 E374*	Downstream	Novel
3A-27	imd2Δ::HIS3	TFG2	tfg2 V128G	Downstream	Novel
3A-40	imd2Δ::HIS3		tfg2 T366P	Downstream	Novel
69A-45	imd2Δ::HIS3		tfg2 C222Y	Downstream	Novel
2B-35	imd2Δ::HIS3	TFB3	tfb3 S23F	Downstream	Novel substitution observed in previously identified residue	Basnet, Pratik et al. “Important role in transcription start site selection for the RNA polymerase II-TFIIE-TFIIH interface in Saccharomyces cerevisiae.” Genetics, iyag003. 8 Jan. 2026, doi:10.1093/genetics/iyag003
24A-4	adh∆50::HIS3		tfb3 R64T	Upstream	Novel substitution observed in previously identified residue	Yang, Chun et al. “Transcription start site scanning requires the fungi-specific hydrophobic loop of Tfb3.” Nucleic acids research vol. 52,19 (2024): 11602-11611. doi:10.1093/nar/gkae805; Basnet, Pratik et al. “Important role in transcription start site selection for the RNA polymerase II-TFIIE-TFIIH interface in Saccharomyces cerevisiae.” Genetics, iyag003. 8 Jan. 2026, doi:10.1093/genetics/iyag…
24A-35	adh∆50::HIS3		tfb3 P51L	Upstream	Novel substitution observed in previously identified residue	Yang, Chun et al. “Transcription start site scanning requires the fungi-specific hydrophobic loop of Tfb3.” Nucleic acids research vol. 52,19 (2024): 11602-11611. doi:10.1093/nar/gkae805; Basnet, Pratik et al. “Important role in transcription start site selection for the RNA polymerase II-TFIIE-TFIIH interface in Saccharomyces cerevisiae.” Genetics, iyag003. 8 Jan. 2026, doi:10.1093/genetics/iyag…
69A-47	imd2Δ::HIS3	TFB2	tfb2 F189S	Downstream	Novel
3A-21	imd2Δ::HIS3	TFB4	tfb4 N71K	Downstream	Novel
69A-17	imd2Δ::HIS3	RAD3	rad3 K499E	Downstream	Novel
11B-18	imd2Δ::HIS3	SPT2	spt2 L318 fs	Downstream	Novel
13A-39	imd2Δ::HIS3		spt2 A316P	Downstream	Novel
4A-45	imd2Δ::HIS3		spt2 D239N	Downstream	Novel
	imd2Δ::HIS3		spt2 D239H	Downstream	Novel
4A-46	imd2Δ::HIS3		spt2 S253*	Downstream	Novel
4A-48	imd2Δ::HIS3		spt2 G105*	Downstream	Novel
7A-37	Pcyc1-1019::HIS3		spt2 K123*	Downstream	Novel
2A-17	imd2Δ::HIS3	SPT4	spt4 S58L	Downstream	Novel
8A-24	imd2Δ::HIS3		spt4 Δ16 bp 617819	Downstream	Novel
2B-40	imd2Δ::HIS3		spt4 S58L	Downstream	Novel
4A-36	imd2Δ::HIS3		spt4 S58L	Downstream	Novel
4A-47	imd2Δ::HIS3		spt4 C10S	Downstream	Novel
4A-33	imd2Δ::HIS3		spt4 W63*	Downstream	Novel
8A-5	imd2Δ::HIS3	SPT5	spt5 S931F, spn5 coding (2796-2797) ∆2bp	Downstream	Novel
8A-11	imd2Δ::HIS3		spt5 W933*	Downstream	Novel
8A-41	imd2Δ::HIS3		spt5 W971fs (G insertion after coding 2911)	Downstream	Novel
20B-19	Pcyc1-1019::HIS3		spt5 E338G	Downstream	Novel
20B-32	Pcyc1-1019::HIS3		spt5 27bp∆ at -112 wrt spt5	Downstream	Novel
20B-42	Pcyc1-1019::HIS3		spt5 G814*	Downstream	Novel
4A-35	imd2Δ::HIS3	SPT6	spt6 P845L	Downstream	Novel
8A-18	imd2Δ::HIS3		spt6 V849F	Downstream	Novel
8A-13	imd2Δ::HIS3		spt6 S952F	Downstream	Existing allele	Hartzog, G A et al. “Evidence that Spt4, Spt5, and Spt6 control transcription elongation by RNA polymerase II in Saccharomyces cerevisiae.” Genes & development vol. 12,3 (1998): 357-69. doi:10.1101/gad.12.3.357
8A-25	imd2Δ::HIS3		spt6 S952F	Downstream
8A-26	imd2Δ::HIS3		spt6 S952F	Downstream
8A-21	imd2Δ::HIS3		spt6 S952F	Downstream
8A-33	imd2Δ::HIS3		spt6 S952F	Downstream
8A-39	imd2Δ::HIS3		spt6 S952F	Downstream
13A-2	imd2Δ::HIS3		spt6 Y1259*	Downstream	Novel
8A-36	imd2Δ::HIS3		spt6 W1295R	Downstream	Novel
8A-42	imd2Δ::HIS3		spt6 W1295R	Downstream	Novel
8A-15	imd2Δ::HIS3	SPT16	spt16 C393R	Downstream	Novel
8A-4	imd2Δ::HIS3		spt16 C393R	Downstream	Novel
20A-40	Pcyc1-1019::HIS3		spt16 -39 T > G	Downstream	Novel
8A-17	imd2Δ::HIS3		spt16 T828K	Downstream	Novel
UG-c	imd2Δ::HIS3		spt16 G949R	Downstream	Novel
2B-5	imd2Δ::HIS3		spt16 G949R	Downstream	Novel
8A-30	imd2Δ::HIS3	SPN1	spn1 ← / → TOM5 intergenic (‑199/‑148) C→T	Downstream	Novel
8A-37	imd2Δ::HIS3		spn1 L225S	Downstream	Novel
UG-o	imd2Δ::HIS3		spn1 V199G	Downstream	Novel
UG-z	imd2Δ::HIS3		spn1 W224S	Downstream	Novel
UG-g	imd2Δ::HIS3		spn1 L249P	Downstream	Novel
UG-j	imd2Δ::HIS3		spn1 L249P	Downstream	Novel
7A-9	Pcyc1-1019::HIS3		spn1 coding (447-491) ∆45bp	Downstream	Novel
7A-39	Pcyc1-1019::HIS3		spn1 coding (447-491) ∆45bp	Downstream	Novel
7A-40	Pcyc1-1019::HIS3		spn1 coding (447-491) ∆45bp	Downstream	Novel
UG-p	imd2Δ::HIS3		spn1 coding (1021/1233 nt) Δ1 bp	Downstream	Novel
8A-19	imd2Δ::HIS3	BUR2	bur2 S122*	Downstream	Novel
11B-36	imd2Δ::HIS3		bur2 K87 fs	Downstream	Novel
13A-45	imd2Δ::HIS3		bur2 F305 fs	Downstream	Novel
13A-33	imd2Δ::HIS3	HTA1	hta1 H33P	Downstream	Novel
20A-10	Pcyc1-1019::HIS3		hta1 E94*	Downstream	Novel
20B-5	Pcyc1-1019::HIS3	HTA1-HTB1	hta1-htb1 intergenic Ty insertion at -299 wrt hta1	Downstream	Novel
20B-36	Pcyc1-1019::HIS3		hta1-htb1 intergenic Ty insertion at -299 wrt hta1	Downstream	Novel
UG-aj	imd2Δ::HIS3	HTB1	htb1 A78P	Downstream	Novel
UG-al	imd2Δ::HIS3		htb1 A78P	Downstream	Novel
UG-an	imd2Δ::HIS3		htb1 A78P	Downstream	Novel
2B-31	imd2Δ::HIS3	SUB1	sub1 Y65*	Downstream	Novel
2B-29	imd2Δ::HIS3		sub1 I62T	Downstream	Novel
2B-24	imd2Δ::HIS3		sub1 E90*	Downstream	Novel
3A-34	imd2Δ::HIS3		sub1 I62T	Downstream	Novel
69A-7	imd2Δ::HIS3		sub1 E64V	Downstream	Novel
69A-14	imd2Δ::HIS3		sub1 L195W	Downstream	Novel
69A-26	imd2Δ::HIS3		sub1 Q185*	Downstream	Novel
26A-27	hmo1Δ38::HIS3	PMR1	pmr1 I898K	Upstream	Existing	Qiu, Chenxi et al. “High-Resolution Phenotypic Landscape of the RNA Polymerase II Trigger Loop.” PLoS genetics vol. 12,11 e1006321. 29 Nov. 2016, doi:10.1371/journal.pgen.1006321
10A-6	adhΔ50::HIS3		pmr1 R655L	Upstream
6A-45	Pcyc1-1019::HIS3	SIN4	sin4 W316*	Downstream	Novel
69A-31	imd2Δ::HIS3	Guanine metabolism Genes	gua1 P42L	Downstream	Novel
69A-34	imd2Δ::HIS3	Guanine metabolism Genes	imd3 K379N	Downstream	Novel
69A-35	imd2Δ::HIS3	Guanine metabolism Genes	ade17 A135E	Downstream	Novel
69A-42	imd2Δ::HIS3	Guanine metabolism Genes	gua1 I85N	Downstream	Novel
69A-39	imd2Δ::HIS3	Guanine metabolism Genes	gua1 I216L	Downstream	Novel
69A-36	imd2Δ::HIS3	Guanine metabolism Genes	gua1 V57G	Downstream	Novel
69A-44	imd2Δ::HIS3	Guanine metabolism Genes	imd3 S475Y	Downstream	Novel
69A-46	imd2Δ::HIS3	Guanine metabolism Genes	gua1 L451F	Downstream	Novel
69A-6	imd2Δ::HIS3	Guanine metabolism Genes	imd3 S516F Y517*	Downstream	Novel
69A-2	imd2Δ::HIS3	Guanine metabolism Genes	gua1 P394L	Downstream	Novel
69A-19	imd2Δ::HIS3	Guanine metabolism Genes	imd3 Q372P	Downstream	Novel
69A-18	imd2Δ::HIS3	Guanine metabolism Genes	gua1 L294S	Downstream	Novel
69A-21	imd2Δ::HIS3	Guanine metabolism Genes	gua1 N191S	Downstream	Novel
69A-22	imd2Δ::HIS3	Guanine metabolism Genes	gua1 K303N	Downstream	Novel
69A-23	imd2Δ::HIS3	Guanine metabolism Genes	guk1 D99G	Downstream	Novel
69A-25	imd2Δ::HIS3	Guanine metabolism Genes	gua1 V469G	Downstream	Novel
69A-30	imd2Δ::HIS3	Guanine metabolism Genes	gua1 G172S	Downstream	Novel
69A-29	imd2Δ::HIS3	Guanine metabolism Genes	gua1 K303R	Downstream	Novel
69A-1	imd2Δ::HIS3	Guanine metabolism Genes	imd3 E118A	Downstream	Novel
69A-11	imd2Δ::HIS3	Guanine metabolism Genes	gua1 V226I	Downstream	Novel
69A-12	imd2Δ::HIS3	Guanine metabolism Genes	gua1 V226I	Downstream	Novel
69A-15	imd2Δ::HIS3	Guanine metabolism Genes	imd3 A342V	Downstream	Novel
69A-13	imd2Δ::HIS3	Guanine metabolism Genes	imd3 D422Y	Downstream	Novel
69A-16	imd2Δ::HIS3	Guanine metabolism Genes	gua1 A286D	Downstream	Novel
’11-22	imd2Δ::HIS3	Guanine metabolism Genes	gua1 G350C (GGT→TGT)	Downstream	Novel
14-6	imd2Δ::HIS3	Guanine metabolism Genes	gua1 V269F (GTT→TTT)	Downstream	Novel
14-16	imd2Δ::HIS3	Guanine metabolism Genes	gua1 E265V (GAA→GTA)	Downstream	Novel
14-23	imd2Δ::HIS3	Guanine metabolism Genes	gua1 2 bp→TT	Downstream	Novel
