## Supplementary material for "Genetic dissection of transcription start site selection by RNA Polymerase II in *Saccharomyces cerevisiae*": Table S2

### Sheet: Sheet1
Strain ID	Genotype
CKY5306	MAT𝝰 ura3-52 his3∆200 trp1∆63 met15∆0 lys2-128∂ gal10∆56 imd2∆::HIS3
CKY5307	MAT𝝰 ura3-52 his3∆200 trp1∆63 met15∆0 lys2-128∂ gal10∆56 Wittkopp-Pcyc1-1019-HIS3-Wittkopp
CKY5308	MAT𝝰 ura3-52 his3∆200 trp1∆63 met15∆0 lys2-128∂ gal10∆56 sub1E182A Wittkopp-adh∆50-HIS3-Wittkopp
CKY5309	MAT𝝰 ura3-52 his3∆200 trp1∆63 met15∆0 lys2-128∂ gal10∆56 sub1E182A Wittkopp-YDR174W_v3-HIS3-Wittkopp
CKY5369	MATa ura3-52 his3∆200 leu2∆1 or ∆0 met15∆0 lys2-128∂ gal10∆56 can1∆::STE2pr-URA3 imd2Δ::HIS3
CKY5406	MATa ura3-52 his3∆200 leu2∆1 or ∆0 met15∆0 lys2-128∂ gal10∆56 can1∆::STE2pr-URA3 Wittkopp-Pcyc1-1019-HIS3-Wittkopp
CKY5407	MATa ura3-52 his3∆200 leu2∆1 or ∆0 met15∆0 lys2-128∂ gal10∆56 can1∆::STE2pr-URA3 Wittkopp-adh∆50-HIS3-Wittkopp
CKY5374	MATa ura3-52 his3∆200 leu2∆1 or ∆0 met15∆0 lys2-128∂ gal10∆56 can1∆::STE2pr-URA3 Wittkopp-YDR174W_v3-HIS3-Wittkopp
Oligo ID	Oligo sequence	Function
CKO3924	AAAGCACAAGATTGAATTTGTGCTCCATGCAGCCAATGAAAgaattcgagctcgtttaaac	KanMX6-ins2 cassette at TFG2 locus
CKO3925	CACTGGTCGGTGCAAGGGCACACAGCAATCTCAGAGTTTCcggatccccgggttaattaa
CKO3936	TGATGTGATTAGCTTAAGACGTTGTGTCATCTTTGAACTGgaattcgagctcgtttaaac	KanMX6-ins2 cassette at TFB4 locus
CKO3937	AGATAGTTATATTATCAAATTCGATATGATTGAAGTCAAAAcggatccccgggttaattaa
CKO3940	TGCGCAGTAATTGTTTTCCTTTTTCATTCTTTCTTCTTTTcggatccccgggttaattaa	KanMX6-ins2 cassette at TFB2 locus
CKO3941	AGGAAAAGCTTAGATACCGAAATTTTGTTGATAGAGATGCgaattcgagctcgtttaaac
CKO3945	ATGTTATATATTGAAATCCATTCGATTATCCAGGACTAAAcggatccccgggttaattaa	KanMX6-ins2 cassette at RAD3 locus
CKO3946	AAGAGTTGTCCTTTGAAATAAATGTGAAATAAAATCATTGgaattcgagctcgtttaaac
CKO3930	TTCAATTTATCAGGCACTTATTCAACTAAAAAAAAAAAAAAAAgaattcgagctcgtttaaac	KanMX6-ins2 cassette at SSL1 locus
CKO3931	TTTATTCAAAATAATTATTAATATTATTGTAAAACAAAGAAcggatccccgggttaattaa
CKO3950	CTTAGATGAAGGGTATGCCTTTATTTTTTCAGAAAAATACcggatccccgggttaattaa	KanMX6-ins2 cassette at RPB10 locus
CKO3951	TTGTAAATAGCATTTTTTACCGTTATATAATTACTAGGGTgaattcgagctcgtttaaac
RPB10 gRNA target	CTTGTTGCAAGAAGATGAGT
TFG1 gRNA target	GAATGAGAAGAAATTTCCTG
