## Supplementary material for "Genetic dissection of transcription start site selection by RNA Polymerase II in *Saccharomyces cerevisiae*": Table S3

### Sheet: Sheet1
Gene	TSS shifting mutations	Allele/gene names	Direction of shift	Reference
RPB1	rpb1 A402R	sua8-3	Downstream	Berroteran, R W et al. “The sua8 suppressors of Saccharomyces cerevisiae encode replacements of conserved residues within the largest subunit of RNA polymerase II and affect transcription start site selection similarly to sua7 (TFIIB) mutations.” Molecular and cellular biology vol. 14,1 (1994): 226-37. doi:10.1128/mcb.14.1.226-237.1994
	rpb1 N445S	sua8-1 and sua8-2	Downstream	Berroteran, R W et al. “The sua8 suppressors of Saccharomyces cerevisiae encode replacements of conserved residues within the largest subunit of RNA polymerase II and affect transcription start site selection similarly to sua7 (TFIIB) mutations.” Molecular and cellular biology vol. 14,1 (1994): 226-37. doi:10.1128/mcb.14.1.226-237.1994
	rpb1 N445T	sit1-278	Downstream	Archambault, J et al. “Stimulation of transcription by mutations affecting conserved regions of RNA polymerase II.” Journal of bacteriology vol. 180,10 (1998): 2590-8. doi:10.1128/JB.180.10.2590-2598.1998
	rpb1 R711A		Upstream	Kaster, Benjamin C et al. “RNA Polymerase II Trigger Loop Mobility: INDIRECT EFFECTS OF Rpb9.” The Journal of biological chemistry vol. 291,28 (2016): 14883-95. doi:10.1074/jbc.M116.714394
	rpb1 T1080I		Upstream	Hekmatpanah, D S, and R A Young. “Mutations in a conserved region of RNA polymerase II influence the accuracy of mRNA start site selection.” Molecular and cellular biology vol. 11,11 (1991): 5781-91. doi:10.1128/mcb.11.11.5781-5791.1991
	rpb1 S1096F		Upstream	Hekmatpanah, D S, and R A Young. “Mutations in a conserved region of RNA polymerase II influence the accuracy of mRNA start site selection.” Molecular and cellular biology vol. 11,11 (1991): 5781-91. doi:10.1128/mcb.11.11.5781-5791.1991
	Most trigger loop residues (Rpb1 1076-1106 residues)		Upstream and Downstream	Kaplan, Craig D et al. “Dissection of Pol II trigger loop function and Pol II activity-dependent control of start site selection in vivo.” PLoS genetics vol. 8,4 (2012): e1002627. doi:10.1371/journal.pgen.1002627; Qiu, Chenxi et al. “High-Resolution Phenotypic Landscape of the RNA Polymerase II Trigger Loop.” PLoS genetics vol. 12,11 e1006321. 29 Nov. 2016, doi:10.1371/journal.pgen.1006321
	rpb1 E1307K		Upstream	Qiu, Chenxi et al. “High-Resolution Phenotypic Landscape of the RNA Polymerase II Trigger Loop.” PLoS genetics vol. 12,11 e1006321. 29 Nov. 2016, doi:10.1371/journal.pgen.1006321
	rpb1 I1327V		Upstream	Qiu, Chenxi et al. “High-Resolution Phenotypic Landscape of the RNA Polymerase II Trigger Loop.” PLoS genetics vol. 12,11 e1006321. 29 Nov. 2016, doi:10.1371/journal.pgen.1006321; Braberg, Hannes et al. “From structure to systems: high-resolution, quantitative genetic analysis of RNA polymerase II.” Cell vol. 154,4 (2013): 775-88. doi:10.1016/j.cell.2013.07.033
	rpb1 G1388V	sua8-4	Downstream	Berroteran, R W et al. “The sua8 suppressors of Saccharomyces cerevisiae encode replacements of conserved residues within the largest subunit of RNA polymerase II and affect transcription start site selection similarly to sua7 (TFIIB) mutations.” Molecular and cellular biology vol. 14,1 (1994): 226-37. doi:10.1128/mcb.14.1.226-237.1994
RPB2	rpb2 E328K		Upstream	Braberg, Hannes et al. “From structure to systems: high-resolution, quantitative genetic analysis of RNA polymerase II.” Cell vol. 154,4 (2013): 775-88. doi:10.1016/j.cell.2013.07.033
	rpb2 E368K		Upstream	Hekmatpanah, D S, and R A Young. “Mutations in a conserved region of RNA polymerase II influence the accuracy of mRNA start site selection.” Molecular and cellular biology vol. 11,11 (1991): 5781-91. doi:10.1128/mcb.11.11.5781-5791.1991
	rpb2 G369D		Upstream	Hekmatpanah, D S, and R A Young. “Mutations in a conserved region of RNA polymerase II influence the accuracy of mRNA start site selection.” Molecular and cellular biology vol. 11,11 (1991): 5781-91. doi:10.1128/mcb.11.11.5781-5791.1991
	rpb2 G369S	rpb2-101	Upstream	Chen, Bo-Shiun, and Michael Hampsey. “Functional interaction between TFIIB and the Rpb2 subunit of RNA polymerase II: implications for the mechanism of transcription initiation.” Molecular and cellular biologyvol. 24,9 (2004): 3983-91. doi:10.1128/MCB.24.9.3983-3991.2004
	rpb2 E437G F442S		Upstream	Braberg, Hannes et al. “From structure to systems: high-resolution, quantitative genetic analysis of RNA polymerase II.” Cell vol. 154,4 (2013): 775-88. doi:10.1016/j.cell.2013.07.033
	rpb2 E529A/D		Upstream	Domecq, Céline et al. “Site-directed mutagenesis, purification and assay of Saccharomyces cerevisiae RNA polymerase II.” Protein expression and purification vol. 69,1 (2010): 83-90. doi:10.1016/j.pep.2009.06.016
	rpb2 Y769F		Upstream	Leng, Xueyuan et al. “Organismal benefits of transcription speed control at gene boundaries.” EMBO reports vol. 21,4 (2020): e49315. doi:10.15252/embr.201949315
	rpb2 M868G		Downstream	Barnes, Christopher O et al. “Crystal Structure of a Transcribing RNA Polymerase II Complex Reveals a Complete Transcription Bubble.” Molecular cell vol. 59,2 (2015): 258-69. doi:10.1016/j.molcel.2015.06.034
	rpb2 Y866G/M868G/S869G		Downstream	Barnes, Christopher O et al. “Crystal Structure of a Transcribing RNA Polymerase II Complex Reveals a Complete Transcription Bubble.” Molecular cell vol. 59,2 (2015): 258-69. doi:10.1016/j.molcel.2015.06.034
	rpb2 K864G/K865G/∆866-871		Downstream	Barnes, Christopher O et al. “Crystal Structure of a Transcribing RNA Polymerase II Complex Reveals a Complete Transcription Bubble.” Molecular cell vol. 59,2 (2015): 258-69. doi:10.1016/j.molcel.2015.06.034
	rpb2 Y866G/M868F/S869D/I870Q		Downstream	Barnes, Christopher O et al. “Crystal Structure of a Transcribing RNA Polymerase II Complex Reveals a Complete Transcription Bubble.” Molecular cell vol. 59,2 (2015): 258-69. doi:10.1016/j.molcel.2015.06.034
	rpb2 H1141R		Downstream	Braberg, Hannes et al. “From structure to systems: high-resolution, quantitative genetic analysis of RNA polymerase II.” Cell vol. 154,4 (2013): 775-88. doi:10.1016/j.cell.2013.07.033
RPB7	rpb7 D166G		Upstream	Braberg, Hannes et al. “From structure to systems: high-resolution, quantitative genetic analysis of RNA polymerase II.” Cell vol. 154,4 (2013): 775-88.; Basnet, Pratik et al. “RNA polymerase II-TFIIE-TFIIH interface functions in transcription start site selection in Saccharomyces cerevisiae.” bioRxiv : the preprint server for biology 2025.11.05.686797. 22 Dec. 2025, doi:10.1101/2025.11.05.686797…
RPB9	rpb9	ssu73	Upstream	Hull, M W et al. “RNA polymerase II subunit RPB9 is required for accurate start site selection.” Genes & development vol. 9,4 (1995): 481-90. doi:10.1101/gad.9.4.481; Sun, Z W et al. “Functional interaction between TFIIB and the Rpb9 (Ssu73) subunit of RNA polymerase II in Saccharomyces cerevisiae.” Nucleic acids research vol. 24,13 (1996): 2560-6. doi:10.1093/nar/24.13.2560; Furter-Graves, E M e…
SUA7 (TFIIB)	sua7 53A5		Downstream	Zhang, Dong-Yi et al. “The role of TFIIB-RNA polymerase II interaction in start site selection in yeast cells.” Nucleic acids research vol. 30,14 (2002): 3078-85. doi:10.1093/nar/gkf422; Jin, Huiyan, and Craig D Kaplan. “Relationships of RNA polymerase II genetic interactors to transcription start site usage defects and growth in Saccharomyces cerevisiae.” G3 (Bethesda, Md.) vol. 5,1 21-33. 6 Nov…
	sua7 E62K	sua7-1, sua7-2	Downstream	Pinto, I et al. “Characterization of sua7 mutations defines a domain of TFIIB involved in transcription start site selection in yeast.” The Journal of biological chemistry vol. 269,48 (1994): 30569-73.
	sua7 W63P		Downstream	Pardee, T S et al. “The N-terminal region of yeast TFIIB contains two adjacent functional domains involved in stable RNA polymerase II binding and transcription start site selection.” The Journal of biological chemistry vol. 273,28 (1998): 17859-64. doi:10.1074/jbc.273.28.17859
	sua7 E62Q		Downstream	Faitar, S L et al. “Promoter-specific shifts in transcription initiation conferred by yeast TFIIB mutations are determined by the sequence in the immediate vicinity of the start sites.” Molecular and cellular biology vol. 21,14 (2001): 4427-40. doi:10.1128/MCB.21.14.4427-4440.2001
	sua7 E62V		Downstream	Faitar, S L et al. “Promoter-specific shifts in transcription initiation conferred by yeast TFIIB mutations are determined by the sequence in the immediate vicinity of the start sites.” Molecular and cellular biology vol. 21,14 (2001): 4427-40. doi:10.1128/MCB.21.14.4427-4440.2001
	sua7 W63R		Downstream	Pardee, T S et al. “The N-terminal region of yeast TFIIB contains two adjacent functional domains involved in stable RNA polymerase II binding and transcription start site selection.” The Journal of biological chemistry vol. 273,28 (1998): 17859-64. doi:10.1074/jbc.273.28.17859
	sua7 R64A		Downstream	Pardee, T S et al. “The N-terminal region of yeast TFIIB contains two adjacent functional domains involved in stable RNA polymerase II binding and transcription start site selection.” The Journal of biological chemistry vol. 273,28 (1998): 17859-64. doi:10.1074/jbc.273.28.17859
	sua7 R64E		Downstream	Bangur, C S et al. “Mutational analysis of the D1/E1 core helices and the conserved N-terminal region of yeast transcription factor IIB (TFIIB): identification of an N-terminal mutant that stabilizes TATA-binding protein-TFIIB-DNA complexes.” Molecular and cellular biology vol. 17,12 (1997): 6784-93. doi:10.1128/MCB.17.12.6784
	sua7 R64G		Downstream	Faitar, S L et al. “Promoter-specific shifts in transcription initiation conferred by yeast TFIIB mutations are determined by the sequence in the immediate vicinity of the start sites.” Molecular and cellular biology vol. 21,14 (2001): 4427-40. doi:10.1128/MCB.21.14.4427-4440.2001
	sua7 F66D		Downstream	Pardee, T S et al. “The N-terminal region of yeast TFIIB contains two adjacent functional domains involved in stable RNA polymerase II binding and transcription start site selection.” The Journal of biological chemistry vol. 273,28 (1998): 17859-64. doi:10.1074/jbc.273.28.17859
	sua7 R78C	sua7-3	Downstream	Pinto, I et al. “Characterization of sua7 mutations defines a domain of TFIIB involved in transcription start site selection in yeast.” The Journal of biological chemistry vol. 269,48 (1994): 30569-73; Faitar, S L et al. “Promoter-specific shifts in transcription initiation conferred by yeast TFIIB mutations are determined by the sequence in the immediate vicinity of the start sites.” Molecular a…
	sua7 R78L		Downstream	Faitar, S L et al. “Promoter-specific shifts in transcription initiation conferred by yeast TFIIB mutations are determined by the sequence in the immediate vicinity of the start sites.” Molecular and cellular biology vol. 21,14 (2001): 4427-40. doi:10.1128/MCB.21.14.4427-4440.2001
	sua7 R78C/D75V		Downstream	Faitar, S L et al. “Promoter-specific shifts in transcription initiation conferred by yeast TFIIB mutations are determined by the sequence in the immediate vicinity of the start sites.” Molecular and cellular biology vol. 21,14 (2001): 4427-40. doi:10.1128/MCB.21.14.4427-4440.2001
	sua7 R78L/Y30N		Downstream	Faitar, S L et al. “Promoter-specific shifts in transcription initiation conferred by yeast TFIIB mutations are determined by the sequence in the immediate vicinity of the start sites.” Molecular and cellular biology vol. 21,14 (2001): 4427-40. doi:10.1128/MCB.21.14.4427-4440.2001
	sua7 R78L/N72I		Downstream	Faitar, S L et al. “Promoter-specific shifts in transcription initiation conferred by yeast TFIIB mutations are determined by the sequence in the immediate vicinity of the start sites.” Molecular and cellular biology vol. 21,14 (2001): 4427-40. doi:10.1128/MCB.21.14.4427-4440.2001
	sua7 79A5		Downstream	Zhang, Dong-Yi et al. “The role of TFIIB-RNA polymerase II interaction in start site selection in yeast cells.” Nucleic acids research vol. 30,14 (2002): 3078-85. doi:10.1093/nar/gkf422; Jin, Huiyan, and Craig D Kaplan. “Relationships of RNA polymerase II genetic interactors to transcription start site usage defects and growth in Saccharomyces cerevisiae.” G3 (Bethesda, Md.) vol. 5,1 21-33. 6 Nov…
	sua7 V79D		Downstream	Faitar, S L et al. “Promoter-specific shifts in transcription initiation conferred by yeast TFIIB mutations are determined by the sequence in the immediate vicinity of the start sites.” Molecular and cellular biology vol. 21,14 (2001): 4427-40. doi:10.1128/MCB.21.14.4427-4440.2001
	sua7 V79L		Downstream	Faitar, S L et al. “Promoter-specific shifts in transcription initiation conferred by yeast TFIIB mutations are determined by the sequence in the immediate vicinity of the start sites.” Molecular and cellular biology vol. 21,14 (2001): 4427-40. doi:10.1128/MCB.21.14.4427-4440.2001
	sua7 V79D/T23A		Downstream	Faitar, S L et al. “Promoter-specific shifts in transcription initiation conferred by yeast TFIIB mutations are determined by the sequence in the immediate vicinity of the start sites.” Molecular and cellular biology vol. 21,14 (2001): 4427-40. doi:10.1128/MCB.21.14.4427-4440.2001
	sua7 V79G/R64G/Y30F		Downstream	Faitar, S L et al. “Promoter-specific shifts in transcription initiation conferred by yeast TFIIB mutations are determined by the sequence in the immediate vicinity of the start sites.” Molecular and cellular biology vol. 21,14 (2001): 4427-40. doi:10.1128/MCB.21.14.4427-4440.2001
	sua7 C149R		Downstream	Wu, W H et al. “Mutational analysis of yeast TFIIB. A functional relationship between Ssu72 and Sub1/Tsp1 defined by allele-specific interactions with TFIIB.” Genetics vol. 153,2 (1999): 643-52. doi:10.1093/genetics/153.2.643
	sua7 C149Y		Downstream	Wu, W H et al. “Mutational analysis of yeast TFIIB. A functional relationship between Ssu72 and Sub1/Tsp1 defined by allele-specific interactions with TFIIB.” Genetics vol. 153,2 (1999): 643-52. doi:10.1093/genetics/153.2.643
SSU72	ssu72-1		Enhancer of Downstream	Sun, Z W, and M Hampsey. “Synthetic enhancement of a TFIIB defect by a mutation in SSU72, an essential yeast gene encoding a novel protein that affects transcription start site selection in vivo.” Molecular and cellular biology vol. 16,4 (1996): 1557-66. doi:10.1128/MCB.16.4.1557
TFG1 (TFIIF)	tfg1 E346A		Upstream	Ghazy, Mohamed A et al. “Amino acid substitutions in yeast TFIIF confer Upstream shifts in transcription initiation and altered interaction with RNA polymerase II.” Molecular and cellular biology vol. 24,24 (2004): 10975-85. doi:10.1128/MCB.24.24.10975-10985.2004; Eichner, Jesse et al. “Position of the general transcription factor TFIIF within the RNA polymerase II transcription preinitiation com…
	tfg1 W350A		Upstream	Ghazy, Mohamed A et al. “Amino acid substitutions in yeast TFIIF confer Upstream shifts in transcription initiation and altered interaction with RNA polymerase II.” Molecular and cellular biology vol. 24,24 (2004): 10975-85. doi:10.1128/MCB.24.24.10975-10985.2005; Eichner, Jesse et al. “Position of the general transcription factor TFIIF within the RNA polymerase II transcription preinitiation com…
	tfg1 G363D	ssu71-1	Upstream	Ghazy, Mohamed A et al. “Amino acid substitutions in yeast TFIIF confer Upstream shifts in transcription initiation and altered interaction with RNA polymerase II.” Molecular and cellular biology vol. 24,24 (2004): 10975-85. doi:10.1128/MCB.24.24.10975-10985.2005; Eichner, Jesse et al. “Position of the general transcription factor TFIIF within the RNA polymerase II transcription preinitiation com…
	tfg1 G363E		Upstream	Ghazy, Mohamed A et al. “Amino acid substitutions in yeast TFIIF confer Upstream shifts in transcription initiation and altered interaction with RNA polymerase II.” Molecular and cellular biology vol. 24,24 (2004): 10975-85. doi:10.1128/MCB.24.24.10975-10985.2005; Eichner, Jesse et al. “Position of the general transcription factor TFIIF within the RNA polymerase II transcription preinitiation com…
	tfg1 G363R	ssu71-2	Upstream	Ghazy, Mohamed A et al. “Amino acid substitutions in yeast TFIIF confer Upstream shifts in transcription initiation and altered interaction with RNA polymerase II.” Molecular and cellular biology vol. 24,24 (2004): 10975-85. doi:10.1128/MCB.24.24.10975-10985.2005; Eichner, Jesse et al. “Position of the general transcription factor TFIIF within the RNA polymerase II transcription preinitiation com…
	tfg1 G363K		Upstream	Ghazy, Mohamed A et al. “Amino acid substitutions in yeast TFIIF confer Upstream shifts in transcription initiation and altered interaction with RNA polymerase II.” Molecular and cellular biology vol. 24,24 (2004): 10975-85. doi:10.1128/MCB.24.24.10975-10985.2005; Eichner, Jesse et al. “Position of the general transcription factor TFIIF within the RNA polymerase II transcription preinitiation com…
	tfg1 G363D		Upstream	Ghazy, Mohamed A et al. “Amino acid substitutions in yeast TFIIF confer Upstream shifts in transcription initiation and altered interaction with RNA polymerase II.” Molecular and cellular biology vol. 24,24 (2004): 10975-85. doi:10.1128/MCB.24.24.10975-10985.2005; Eichner, Jesse et al. “Position of the general transcription factor TFIIF within the RNA polymerase II transcription preinitiation com…
	tfg1 G363K		Upstream	Ghazy, Mohamed A et al. “Amino acid substitutions in yeast TFIIF confer Upstream shifts in transcription initiation and altered interaction with RNA polymerase II.” Molecular and cellular biology vol. 24,24 (2004): 10975-85. doi:10.1128/MCB.24.24.10975-10985.2005; Eichner, Jesse et al. “Position of the general transcription factor TFIIF within the RNA polymerase II transcription preinitiation com…
TFG2 (TFIIF)	tfg2 L59K		Upstream	Eichner, Jesse et al. “Position of the general transcription factor TFIIF within the RNA polymerase II transcription preinitiation complex.” The EMBO journal vol. 29,4 (2010): 706-16. doi:10.1038/emboj.2009.386; Ghazy, Mohamed A et al. “Amino acid substitutions in yeast TFIIF confer Upstream shifts in transcription initiation and altered interaction with RNA polymerase II.” Molecular and cellular…
	tfg2 146-180∆		Upstream	Eichner, Jesse et al. “Position of the general transcription factor TFIIF within the RNA polymerase II transcription preinitiation complex.” The EMBO journal vol. 29,4 (2010): 706-16. doi:10.1038/emboj.2009.386
	tfg2 181-206∆		Upstream	Eichner, Jesse et al. “Position of the general transcription factor TFIIF within the RNA polymerase II transcription preinitiation complex.” The EMBO journal vol. 29,4 (2010): 706-16. doi:10.1038/emboj.2009.386
SSL2 (TFIIH)	ssl2 F156S		Upstream	Cleaver, J E et al. “A summary of mutations in the UV-sensitive disorders: xeroderma pigmentosum, Cockayne syndrome, and trichothiodystrophy.” Human mutation vol. 14,1 (1999): 9-22. doi:10.1002/(SICI)1098-1004(1999)14:1<9::AID-HUMU2>3.0.CO;2-6; Vermeulen, W et al. “Clinical heterogeneity within xeroderma pigmentosum associated with mutations in the DNA repair and transcription gene ERCC3.” Americ…
	ssl2 I170T		Downstream	Zhao, Tingting et al. “ssl2/TFIIH function in transcription start site scanning by RNA polymerase II in Saccharomyces cerevisiae.” eLife vol. 10 e71013. 15 Oct. 2021, doi:10.7554/eLife.70997
	ssl2 L180S		Downstream	Zhao, Tingting et al. “ssl2/TFIIH function in transcription start site scanning by RNA polymerase II in Saccharomyces cerevisiae.” eLife vol. 10 e71013. 15 Oct. 2021, doi:10.7554/eLife.70998
	ssl2 S185Y		Downstream	Zhao, Tingting et al. “ssl2/TFIIH function in transcription start site scanning by RNA polymerase II in Saccharomyces cerevisiae.” eLife vol. 10 e71013. 15 Oct. 2021, doi:10.7554/eLife.70999
	ssl2 S201Y		Upstream	Zhao, Tingting et al. “ssl2/TFIIH function in transcription start site scanning by RNA polymerase II in Saccharomyces cerevisiae.” eLife vol. 10 e71013. 15 Oct. 2021, doi:10.7554/eLife.71006
	ssl2 L225P		Downstream	Zhao, Tingting et al. “ssl2/TFIIH function in transcription start site scanning by RNA polymerase II in Saccharomyces cerevisiae.” eLife vol. 10 e71013. 15 Oct. 2021, doi:10.7554/eLife.71000
	ssl2 V226D		Downstream	Zhao, Tingting et al. “ssl2/TFIIH function in transcription start site scanning by RNA polymerase II in Saccharomyces cerevisiae.” eLife vol. 10 e71013. 15 Oct. 2021, doi:10.7554/eLife.71001
	ssl2 N230D		Upstream	Zhao, Tingting et al. “ssl2/TFIIH function in transcription start site scanning by RNA polymerase II in Saccharomyces cerevisiae.” eLife vol. 10 e71013. 15 Oct. 2021, doi:10.7554/eLife.71005
	ssl2 N230I		Downstream	Zhao, Tingting et al. “ssl2/TFIIH function in transcription start site scanning by RNA polymerase II in Saccharomyces cerevisiae.” eLife vol. 10 e71013. 15 Oct. 2021, doi:10.7554/eLife.70996
	ssl2 N320Y		Upstream	Zhao, Tingting et al. “ssl2/TFIIH function in transcription start site scanning by RNA polymerase II in Saccharomyces cerevisiae.” eLife vol. 10 e71013. 15 Oct. 2021, doi:10.7554/eLife.71007
	ssl2 E340G		Downstream	Zhao, Tingting et al. “ssl2/TFIIH function in transcription start site scanning by RNA polymerase II in Saccharomyces cerevisiae.” eLife vol. 10 e71013. 15 Oct. 2021, doi:10.7554/eLife.71002
	ssl2 N345T		Upstream	Zhao, Tingting et al. “ssl2/TFIIH function in transcription start site scanning by RNA polymerase II in Saccharomyces cerevisiae.” eLife vol. 10 e71013. 15 Oct. 2021, doi:10.7554/eLife.71008
	ssl2 K357E		Downstream	Zhao, Tingting et al. “ssl2/TFIIH function in transcription start site scanning by RNA polymerase II in Saccharomyces cerevisiae.” eLife vol. 10 e71013. 15 Oct. 2021, doi:10.7554/eLife.71003
	ssl2 K372E		Downstream	Zhao, Tingting et al. “ssl2/TFIIH function in transcription start site scanning by RNA polymerase II in Saccharomyces cerevisiae.” eLife vol. 10 e71013. 15 Oct. 2021, doi:10.7554/eLife.71004
	ssl2 G382V		Upstream	Zhao, Tingting et al. “ssl2/TFIIH function in transcription start site scanning by RNA polymerase II in Saccharomyces cerevisiae.” eLife vol. 10 e71013. 15 Oct. 2021, doi:10.7554/eLife.71009
	ssl2 W427L	ssl2-1	Downstream	Gulyas, K D, and T F Donahue. “ssl2, a suppressor of a stem-loop mutation in the HIS4 leader encodes the yeast homolog of human ERCC-3.” Cell vol. 69,6 (1992): 1031-42. doi:10.1016/0092-8674(92)90621-i; Zhao, Tingting et al. “ssl2/TFIIH function in transcription start site scanning by RNA polymerase II in Saccharomyces cerevisiae.” eLife vol. 10 e71013. 15 Oct. 2021, doi:10.7554/eLife.70997
	ssl2 K443E		Upstream	Zhao, Tingting et al. “ssl2/TFIIH function in transcription start site scanning by RNA polymerase II in Saccharomyces cerevisiae.” eLife vol. 10 e71013. 15 Oct. 2021, doi:10.7554/eLife.71010
	ssl2 V490A/ H491D	ssl2-DEAD	Upstream	Goel, Shivani et al. “Mechanism of start site selection by RNA polymerase II: interplay between TFIIB and ssl2/XPB helicase subunit of TFIIH.” The Journal of biological chemistry vol. 287,1 (2012): 557-567. doi:10.1074/jbc.M111.281576; Zhao, Tingting et al. “ssl2/TFIIH function in transcription start site scanning by RNA polymerase II in Saccharomyces cerevisiae.” eLife vol. 10 e71013. 15 Oct. 20…
	ssl2 F498L		Upstream	Zhao, Tingting et al. “ssl2/TFIIH function in transcription start site scanning by RNA polymerase II in Saccharomyces cerevisiae.” eLife vol. 10 e71013. 15 Oct. 2021, doi:10.7554/eLife.71011
	ssl2 H508R		Upstream	Goel, Shivani et al. “Mechanism of start site selection by RNA polymerase II: interplay between TFIIB and ssl2/XPB helicase subunit of TFIIH.” The Journal of biological chemistry vol. 287,1 (2012): 557-567. doi:10.1074/jbc.M111.281576; Zhao, Tingting et al. “ssl2/TFIIH function in transcription start site scanning by RNA polymerase II in Saccharomyces cerevisiae.” eLife vol. 10 e71013. 15 Oct. 20…
	ssl2 Q672R		Upstream	Zhao, Tingting et al. “ssl2/TFIIH function in transcription start site scanning by RNA polymerase II in Saccharomyces cerevisiae.” eLife vol. 10 e71013. 15 Oct. 2021, doi:10.7554/eLife.71012
	ssl2 Y750*		Upstream	Zhao, Tingting et al. “ssl2/TFIIH function in transcription start site scanning by RNA polymerase II in Saccharomyces cerevisiae.” eLife vol. 10 e71013. 15 Oct. 2021, doi:10.7554/eLife.70996; Sweder, K S, and P C Hanawalt. “The COOH terminus of suppressor of stem loop (ssl2/RAD25) in yeast is essential for overall genomic excision repair and transcription-coupled repair.” The Journal of biologica…
	ssl2 L832*		Upstream	Zhao, Tingting et al. “ssl2/TFIIH function in transcription start site scanning by RNA polymerase II in Saccharomyces cerevisiae.” eLife vol. 10 e71013. 15 Oct. 2021, doi:10.7554/eLife.71013
TFB3 (TFIIH)	tfb3 E7K		Downstream	Basnet, Pratik et al. “RNA polymerase II-TFIIE-TFIIH interface functions in transcription start site selection in Saccharomyces cerevisiae.” bioRxiv : the preprint server for biology 2025.11.05.686797. 22 Dec. 2025, doi:10.1101/2025.11.05.686797. Preprint.
	tfb3 M12K		Downstream	Basnet, Pratik et al. “RNA polymerase II-TFIIE-TFIIH interface functions in transcription start site selection in Saccharomyces cerevisiae.” bioRxiv : the preprint server for biology 2025.11.05.686797. 22 Dec. 2025, doi:10.1101/2025.11.05.686797. Preprint.
	tfb3 C13S		Upstream	Basnet, Pratik et al. “RNA polymerase II-TFIIE-TFIIH interface functions in transcription start site selection in Saccharomyces cerevisiae.” bioRxiv : the preprint server for biology 2025.11.05.686797. 22 Dec. 2025, doi:10.1101/2025.11.05.686797. Preprint.
	tfb3 I15N		Downstream	Basnet, Pratik et al. “RNA polymerase II-TFIIE-TFIIH interface functions in transcription start site selection in Saccharomyces cerevisiae.” bioRxiv : the preprint server for biology 2025.11.05.686797. 22 Dec. 2025, doi:10.1101/2025.11.05.686797. Preprint.
	tfb3 C16R		Upstream	Basnet, Pratik et al. “RNA polymerase II-TFIIE-TFIIH interface functions in transcription start site selection in Saccharomyces cerevisiae.” bioRxiv : the preprint server for biology 2025.11.05.686797. 22 Dec. 2025, doi:10.1101/2025.11.05.686797. Preprint.
	tfb3 K17E		Upstream	Basnet, Pratik et al. “RNA polymerase II-TFIIE-TFIIH interface functions in transcription start site selection in Saccharomyces cerevisiae.” bioRxiv : the preprint server for biology 2025.11.05.686797. 22 Dec. 2025, doi:10.1101/2025.11.05.686797. Preprint.
	tfb3 K17R		Downstream	Basnet, Pratik et al. “RNA polymerase II-TFIIE-TFIIH interface functions in transcription start site selection in Saccharomyces cerevisiae.” bioRxiv : the preprint server for biology 2025.11.05.686797. 22 Dec. 2025, doi:10.1101/2025.11.05.686797. Preprint.
	tfb3 Y21H		Upstream	Basnet, Pratik et al. “RNA polymerase II-TFIIE-TFIIH interface functions in transcription start site selection in Saccharomyces cerevisiae.” bioRxiv : the preprint server for biology 2025.11.05.686797. 22 Dec. 2025, doi:10.1101/2025.11.05.686797. Preprint.
	tfb3 L22P		Upstream	Basnet, Pratik et al. “RNA polymerase II-TFIIE-TFIIH interface functions in transcription start site selection in Saccharomyces cerevisiae.” bioRxiv : the preprint server for biology 2025.11.05.686797. 22 Dec. 2025, doi:10.1101/2025.11.05.686797. Preprint.
	tfb3 S23P		Upstream	Basnet, Pratik et al. “RNA polymerase II-TFIIE-TFIIH interface functions in transcription start site selection in Saccharomyces cerevisiae.” bioRxiv : the preprint server for biology 2025.11.05.686797. 22 Dec. 2025, doi:10.1101/2025.11.05.686797. Preprint.
	tfb3 F28L		Downstream	Basnet, Pratik et al. “RNA polymerase II-TFIIE-TFIIH interface functions in transcription start site selection in Saccharomyces cerevisiae.” bioRxiv : the preprint server for biology 2025.11.05.686797. 22 Dec. 2025, doi:10.1101/2025.11.05.686797. Preprint.
	tfb3 I38F		Downstream	Basnet, Pratik et al. “RNA polymerase II-TFIIE-TFIIH interface functions in transcription start site selection in Saccharomyces cerevisiae.” bioRxiv : the preprint server for biology 2025.11.05.686797. 22 Dec. 2025, doi:10.1101/2025.11.05.686797. Preprint.
	tfb3 C39R		Upstream	Basnet, Pratik et al. “RNA polymerase II-TFIIE-TFIIH interface functions in transcription start site selection in Saccharomyces cerevisiae.” bioRxiv : the preprint server for biology 2025.11.05.686797. 22 Dec. 2025, doi:10.1101/2025.11.05.686797. Preprint.
	tfb3 D44G		Downstream	Basnet, Pratik et al. “RNA polymerase II-TFIIE-TFIIH interface functions in transcription start site selection in Saccharomyces cerevisiae.” bioRxiv : the preprint server for biology 2025.11.05.686797. 22 Dec. 2025, doi:10.1101/2025.11.05.686797. Preprint.
	tfb3 I46T		Downstream	Basnet, Pratik et al. “RNA polymerase II-TFIIE-TFIIH interface functions in transcription start site selection in Saccharomyces cerevisiae.” bioRxiv : the preprint server for biology 2025.11.05.686797. 22 Dec. 2025, doi:10.1101/2025.11.05.686797. Preprint.
	tfb3 P51A		Upstream	Yang, Chun et al. “Transcription start site scanning requires the fungi-specific hydrophobic loop of Tfb3.” Nucleic acids research vol. 52,19 (2024): 11602-11611. doi:10.1093/nar/gkae805; Basnet, Pratik et al. “RNA polymerase II-TFIIE-TFIIH interface functions in transcription start site selection in Saccharomyces cerevisiae.” bioRxiv : the preprint server for biology 2025.11.05.686797. 22 Dec. 2…
	tfb3 P51S		Upstream	Yang, Chun et al. “Transcription start site scanning requires the fungi-specific hydrophobic loop of Tfb3.” Nucleic acids research vol. 52,19 (2024): 11602-11611. doi:10.1093/nar/gkae805; Basnet, Pratik et al. “RNA polymerase II-TFIIE-TFIIH interface functions in transcription start site selection in Saccharomyces cerevisiae.” bioRxiv : the preprint server for biology 2025.11.05.686797. 22 Dec. 2…
	tfb3 Y56C		Downstream	Basnet, Pratik et al. “RNA polymerase II-TFIIE-TFIIH interface functions in transcription start site selection in Saccharomyces cerevisiae.” bioRxiv : the preprint server for biology 2025.11.05.686797. 22 Dec. 2025, doi:10.1101/2025.11.05.686797. Preprint.
	tfb3 Y56F		Downstream	Basnet, Pratik et al. “RNA polymerase II-TFIIE-TFIIH interface functions in transcription start site selection in Saccharomyces cerevisiae.” bioRxiv : the preprint server for biology 2025.11.05.686797. 22 Dec. 2025, doi:10.1101/2025.11.05.686797. Preprint.
	tfb3 I62A		Downstream	Basnet, Pratik et al. “RNA polymerase II-TFIIE-TFIIH interface functions in transcription start site selection in Saccharomyces cerevisiae.” bioRxiv : the preprint server for biology 2025.11.05.686797. 22 Dec. 2025, doi:10.1101/2025.11.05.686797. Preprint.
	tfb3 I62T		Downstream	Basnet, Pratik et al. “RNA polymerase II-TFIIE-TFIIH interface functions in transcription start site selection in Saccharomyces cerevisiae.” bioRxiv : the preprint server for biology 2025.11.05.686797. 22 Dec. 2025, doi:10.1101/2025.11.05.686797. Preprint.
	tfb3 R64A		Upstream	Yang, Chun et al. “Transcription start site scanning requires the fungi-specific hydrophobic loop of Tfb3.” Nucleic acids research vol. 52,19 (2024): 11602-11611. doi:10.1093/nar/gkae805; Basnet, Pratik et al. “RNA polymerase II-TFIIE-TFIIH interface functions in transcription start site selection in Saccharomyces cerevisiae.” bioRxiv : the preprint server for biology 2025.11.05.686797. 22 Dec. 2…
	tfb3 R64K		Upstream	Basnet, Pratik et al. “RNA polymerase II-TFIIE-TFIIH interface functions in transcription start site selection in Saccharomyces cerevisiae.” bioRxiv : the preprint server for biology 2025.11.05.686797. 22 Dec. 2025, doi:10.1101/2025.11.05.686797. Preprint.
	tfb3 N66D		Upstream	Basnet, Pratik et al. “RNA polymerase II-TFIIE-TFIIH interface functions in transcription start site selection in Saccharomyces cerevisiae.” bioRxiv : the preprint server for biology 2025.11.05.686797. 22 Dec. 2025, doi:10.1101/2025.11.05.686797. Preprint.
	tfb3 F68L		Upstream	Basnet, Pratik et al. “RNA polymerase II-TFIIE-TFIIH interface functions in transcription start site selection in Saccharomyces cerevisiae.” bioRxiv : the preprint server for biology 2025.11.05.686797. 22 Dec. 2025, doi:10.1101/2025.11.05.686797. Preprint.
	tfb3 F68V		Upstream	Basnet, Pratik et al. “RNA polymerase II-TFIIE-TFIIH interface functions in transcription start site selection in Saccharomyces cerevisiae.” bioRxiv : the preprint server for biology 2025.11.05.686797. 22 Dec. 2025, doi:10.1101/2025.11.05.686797. Preprint.
	tfb3 F73S		Upstream	Basnet, Pratik et al. “RNA polymerase II-TFIIE-TFIIH interface functions in transcription start site selection in Saccharomyces cerevisiae.” bioRxiv : the preprint server for biology 2025.11.05.686797. 22 Dec. 2025, doi:10.1101/2025.11.05.686797. Preprint.
	tfb3 E112K		Downstream	Basnet, Pratik et al. “RNA polymerase II-TFIIE-TFIIH interface functions in transcription start site selection in Saccharomyces cerevisiae.” bioRxiv : the preprint server for biology 2025.11.05.686797. 22 Dec. 2025, doi:10.1101/2025.11.05.686797. Preprint.
	tfb3 E112V		Downstream	Basnet, Pratik et al. “RNA polymerase II-TFIIE-TFIIH interface functions in transcription start site selection in Saccharomyces cerevisiae.” bioRxiv : the preprint server for biology 2025.11.05.686797. 22 Dec. 2025, doi:10.1101/2025.11.05.686797. Preprint.
	tfb3 E131V		Downstream	Basnet, Pratik et al. “RNA polymerase II-TFIIE-TFIIH interface functions in transcription start site selection in Saccharomyces cerevisiae.” bioRxiv : the preprint server for biology 2025.11.05.686797. 22 Dec. 2025, doi:10.1101/2025.11.05.686797. Preprint.
	tfb3 D204N		Downstream	Basnet, Pratik et al. “RNA polymerase II-TFIIE-TFIIH interface functions in transcription start site selection in Saccharomyces cerevisiae.” bioRxiv : the preprint server for biology 2025.11.05.686797. 22 Dec. 2025, doi:10.1101/2025.11.05.686797. Preprint.
	tfb3 L218S		Upstream	Basnet, Pratik et al. “RNA polymerase II-TFIIE-TFIIH interface functions in transcription start site selection in Saccharomyces cerevisiae.” bioRxiv : the preprint server for biology 2025.11.05.686797. 22 Dec. 2025, doi:10.1101/2025.11.05.686797. Preprint.
SUB1	sub1		Downstream	Braberg, Hannes et al. “From structure to systems: high-resolution, quantitative genetic analysis of RNA polymerase II.” Cell vol. 154,4 (2013): 775-88. doi:10.1016/j.cell.2013.07.033
